# Complement C3d enables protective immunity capable of distinguishing spontaneously transformed from non-transformed cells

**DOI:** 10.1101/2024.07.31.606044

**Authors:** Jeffrey L. Platt, Chong Zhao, Jeffrey Chicca, Matthew J. Pianko, Joshua Han, Stephanie The, Arvind Rao, Evan Keller, Mayara Garcia de Mattos Barbosa, Lwar Naing, Tracy Pasieka-Axenov, Lev Axenov, Simon Schaefer, Evan Farkash, Marilia Cascalho

**Affiliations:** Department of Surgery, University of Michigan, Ann Arbor, MI, 48109, USA; Department of Microbiology and Immunology; University of Michigan; Ann Arbor, MI, 48109, USA; Division of Hematology/Oncology, Department of Internal Medicine, University of Michigan, Ann Arbor, MI 48109, USA; Computational Medicine and Bioinformatics, University of Michigan, Ann Arbor, MI, 48109, USA, University of Michigan, Ann Arbor, MI, 48109, USA; Cancer Data Science Shared Research Core of the University of Michigan Rogel Cancer Center; Department of Urology and the Biointerfaces Institute, University of Michigan, Ann Arbor, MI, 48109, USA, University of Michigan, Ann Arbor, MI, 48109, USA; Department of Pathology, University of Michigan, Ann Arbor, MI, 48109, USA; Graduate Program in Molecular and Cellular Biology; Department of Biology, Division of Genetics, Nikolaus-Fiebiger-Center for Molecular Medicine, Friedrich-Alexander-Universität Erlangen-Nürnberg (FAU), Erlangen, Germany

**Author notes:** Corresponding authors. Marilia Cascalho, Address: Medical Science Research Building I, A520B, 1150 West Medical Center Drive, Ann Arbor, Michigan 48109-5656; Jeffrey L. Platt, Address: Medical Science Research Building I, A510E, 1150 West Medical Center Drive, Ann Arbor, Michigan 48109-5656.

## Abstract

Immune-surveillance depends in part on the recognition of peptide variants by T cell antigen receptors. Given that both normal B cells and malignant B cells accumulate mutations we chose a murine model of multiple myeloma to test conditions to induce cell-mediated immunity targeting malignant plasma cell (PC) clones but sparing of normal PCs. Revealing a novel function for intracellular C3d, we discovered that C3d engaged T cell responses against malignant plasma cells in the bone marrow of mice that had developed multiple myeloma spontaneously. Our results show that C3d internalized by cells augments immune surveillance by several mechanisms. In one, C3d induces a master transcription regulator, E2f1, to increase the expression of long non-coding (lnc) RNAs, to generate peptides for MHC-I presentation and increase MHC-I expression. In another, C3d increases expression of RNAs encoding ribosomal proteins linked to processing of defective ribosomal products (DRiPs) that arise from non-canonical translation and known to promote immunosurveillance. Cancer cells are uniquely susceptible to increased expression and presentation of mutant peptides given the extent of protein misfolding and accumulation of somatic mutations. Accordingly, although C3d can be internalized by any cell, C3d preferentially targets malignant clones by evoking specific T cell mediated immunity (CMI) and sparing most non-transformed polyclonal B cells and plasma cells with lower mutation loads. Malignant plasma cell deletion was blocked by cyclosporin or by CD8 depletion confirming that endogenous T cells mediated malignant clone clearance. Besides the potential for therapeutic application our results highlight how intracellular C3d modifies cellular metabolism to augment immune surveillance.

**One Sentence Summary:** We show that intracellular soluble fragment 3d of complement (C3d) induces regression of spontaneous multiple myeloma in mice reducing tumor burden by 10 fold, after 8 weeks. C3d enables cell-mediated immunity to target multiple myeloma clones sparing non-transformed polyclonal B cells and plasma cells with lower mutation loads. We show that C3d increases the expression of ribosomal subunits associated with the translation of defective ribosomal products (DRiPs). C3d also decreases expression of protein arginine methyl transferase (PRMT) 5 which in turn relieves E2f1 repression increasing the expression of Lnc RNAs and derived peptides that evoke anti-tumor cellular immunity. The approach increases MHC-I expression by tumor cells and generates a CMI response that overcomes tumor immune-evasion strategies.

**Significance:** Tumors are immunogenic in part because of somatic mutations that originate novel peptides that once presented on MHC engage cell-mediated immunity (CMI). However, in spite of the higher mutation load most tumors evade immunity. We discovered that a component of the complement system (C3d) overcomes tumor immune evasion by augmenting expression of ribosomal proteins and lncRNAs linked to the presentation of novel peptides by tumor cells. C3d induced CMI targets cancer cells sparing non transformed cells uncovering a novel function for complement in immune surveillance.
