## Supplementary material for "Complement C3d enables protective immunity capable of distinguishing spontaneously transformed from non-transformed cells": Sup. Table 2

sample_clone	Freq
AC5_clonotype1	411			Mouse ID	Treatment
AC5_clonotype100	3			AI1	IT C3d
AC5_clonotype105	3			AI2	IT C3d
AC5_clonotype109	3			AI3	IT PBS
AC5_clonotype111	1			AC5	IT C3d
AC5_clonotype114	2			DD2	IT C3d
AC5_clonotype12	12			GK3	IT PBS
AC5_clonotype120	3			OD1	IT PBS
AC5_clonotype144	2			OD2	IT C3d
AC5_clonotype145	2			OD4	IT C3d
AC5_clonotype151	2			VG1_	IT PBS
AC5_clonotype161	2			VG2	IT C3d
AC5_clonotype166	1
AC5_clonotype170	2
AC5_clonotype173	1
AC5_clonotype176	1
AC5_clonotype190	2
AC5_clonotype192	1
AC5_clonotype198	1
AC5_clonotype2	71
AC5_clonotype203	1
AC5_clonotype204	1
AC5_clonotype205	1
AC5_clonotype206	1
AC5_clonotype208	1
AC5_clonotype209	1
AC5_clonotype21	1
AC5_clonotype216	1
AC5_clonotype218	1
AC5_clonotype225	1
AC5_clonotype230	1
AC5_clonotype231	1
AC5_clonotype236	1
AC5_clonotype243	1
AC5_clonotype246	1
AC5_clonotype248	1
AC5_clonotype253	1
AC5_clonotype254	1
AC5_clonotype257	1
AC5_clonotype260	1
AC5_clonotype261	1
AC5_clonotype262	1
AC5_clonotype263	1
AC5_clonotype265	1
AC5_clonotype268	1
AC5_clonotype276	1
AC5_clonotype279	1
AC5_clonotype28	5
AC5_clonotype281	1
AC5_clonotype287	1
AC5_clonotype288	1
AC5_clonotype293	1
AC5_clonotype296	1
AC5_clonotype3	71
AC5_clonotype306	1
AC5_clonotype312	1
AC5_clonotype314	1
AC5_clonotype319	1
AC5_clonotype32	1
AC5_clonotype320	1
AC5_clonotype322	1
AC5_clonotype329	1
AC5_clonotype335	1
AC5_clonotype337	1
AC5_clonotype338	1
AC5_clonotype339	1
AC5_clonotype34	1
AC5_clonotype340	1
AC5_clonotype342	1
AC5_clonotype343	1
AC5_clonotype346	1
AC5_clonotype35	5
AC5_clonotype357	1
AC5_clonotype359	1
AC5_clonotype361	1
AC5_clonotype362	1
AC5_clonotype364	1
AC5_clonotype366	1
AC5_clonotype368	1
AC5_clonotype373	1
AC5_clonotype379	1
AC5_clonotype390	1
AC5_clonotype391	1
AC5_clonotype393	1
AC5_clonotype397	1
AC5_clonotype398	1
AC5_clonotype4	4
AC5_clonotype40	3
AC5_clonotype402	1
AC5_clonotype403	1
AC5_clonotype405	1
AC5_clonotype406	1
AC5_clonotype409	1
AC5_clonotype410	1
AC5_clonotype411	1
AC5_clonotype412	1
AC5_clonotype418	1
AC5_clonotype420	1
AC5_clonotype422	1
AC5_clonotype426	1
AC5_clonotype431	1
AC5_clonotype438	1
AC5_clonotype44	5
AC5_clonotype441	1
AC5_clonotype448	1
AC5_clonotype45	1
AC5_clonotype450	1
AC5_clonotype465	1
AC5_clonotype475	1
AC5_clonotype477	1
AC5_clonotype488	1
AC5_clonotype489	1
AC5_clonotype497	1
AC5_clonotype498	1
AC5_clonotype499	1
AC5_clonotype5	36
AC5_clonotype500	1
AC5_clonotype501	1
AC5_clonotype502	1
AC5_clonotype53	5
AC5_clonotype536	1
AC5_clonotype542	1
AC5_clonotype544	1
AC5_clonotype551	1
AC5_clonotype554	1
AC5_clonotype562	1
AC5_clonotype563	1
AC5_clonotype57	2
AC5_clonotype573	1
AC5_clonotype579	1
AC5_clonotype580	1
AC5_clonotype581	1
AC5_clonotype583	1
AC5_clonotype585	1
AC5_clonotype586	1
AC5_clonotype587	1
AC5_clonotype593	1
AC5_clonotype595	1
AC5_clonotype597	1
AC5_clonotype6	21
AC5_clonotype605	1
AC5_clonotype609	1
AC5_clonotype610	1
AC5_clonotype612	1
AC5_clonotype613	1
AC5_clonotype614	1
AC5_clonotype616	1
AC5_clonotype617	1
AC5_clonotype618	1
AC5_clonotype623	1
AC5_clonotype626	1
AC5_clonotype627	1
AC5_clonotype628	1
AC5_clonotype629	1
AC5_clonotype632	1
AC5_clonotype634	1
AC5_clonotype642	1
AC5_clonotype643	1
AC5_clonotype644	1
AC5_clonotype645	1
AC5_clonotype65	4
AC5_clonotype650	1
AC5_clonotype651	1
AC5_clonotype653	1
AC5_clonotype654	1
AC5_clonotype658	1
AC5_clonotype659	1
AC5_clonotype661	1
AC5_clonotype670	1
AC5_clonotype686	1
AC5_clonotype701	1
AC5_clonotype702	1
AC5_clonotype703	1
AC5_clonotype75	2
AC5_clonotype79	4
AC5_clonotype8	2
AC5_clonotype81	3
AC5_clonotype97	2
AC5_clonotype98	2
AC5_None	253
AI1_clonotype1	115
AI1_clonotype10	4
AI1_clonotype21	1
AI1_clonotype252	1
AI1_clonotype256	1
AI1_clonotype269	1
AI1_clonotype271	1
AI1_clonotype287	1
AI1_clonotype289	1
AI1_clonotype291	1
AI1_clonotype3	9
AI1_clonotype304	1
AI1_clonotype313	1
AI1_clonotype324	1
AI1_clonotype337	1
AI1_clonotype349	1
AI1_clonotype352	1
AI1_clonotype359	1
AI1_clonotype4	1
AI1_clonotype406	1
AI1_clonotype421	1
AI1_clonotype444	1
AI1_clonotype462	1
AI1_clonotype477	1
AI1_clonotype507	1
AI1_clonotype527	1
AI1_clonotype556	1
AI1_clonotype581	1
AI1_clonotype72	2
AI1_clonotype9	3
AI1_None	6
AI2_clonotype1	2
AI2_clonotype10	25
AI2_clonotype13	8
AI2_clonotype15	4
AI2_clonotype16	5
AI2_clonotype19	5
AI2_clonotype194	1
AI2_clonotype2	110
AI2_clonotype20	3
AI2_clonotype22	2
AI2_clonotype23	3
AI2_clonotype234	1
AI2_clonotype24	3
AI2_clonotype25	1
AI2_clonotype271	1
AI2_clonotype320	1
AI2_clonotype340	1
AI2_clonotype374	1
AI2_clonotype375	1
AI2_clonotype4	68
AI2_clonotype426	1
AI2_clonotype445	1
AI2_clonotype52	1
AI2_clonotype562	1
AI2_clonotype57	1
AI2_clonotype58	1
AI2_clonotype6	20
AI2_clonotype60	2
AI2_clonotype61	2
AI2_clonotype62	1
AI2_clonotype7	9
AI2_clonotype8	33
AI2_clonotype9	27
AI2_None	52
AI3_clonotype1	89
AI3_clonotype10	6
AI3_clonotype12	5
AI3_clonotype13	5
AI3_clonotype168	1
AI3_clonotype19	3
AI3_clonotype2	117
AI3_clonotype20	1
AI3_clonotype23	2
AI3_clonotype24	3
AI3_clonotype241	1
AI3_clonotype25	3
AI3_clonotype261	1
AI3_clonotype27	2
AI3_clonotype3	6
AI3_clonotype331	1
AI3_clonotype358	1
AI3_clonotype365	1
AI3_clonotype366	1
AI3_clonotype4	33
AI3_clonotype5	32
AI3_clonotype50	2
AI3_clonotype503	1
AI3_clonotype509	1
AI3_clonotype52	2
AI3_clonotype53	2
AI3_clonotype575	1
AI3_clonotype6	23
AI3_clonotype610	1
AI3_clonotype625	1
AI3_clonotype635	1
AI3_clonotype7	14
AI3_clonotype8	7
AI3_clonotype9	6
AI3_None	26
DD2_None	41
GK3_clonotype1	3
GK3_clonotype10	6
GK3_clonotype11	6
GK3_clonotype13	5
GK3_clonotype143	1
GK3_clonotype2	16
GK3_clonotype215	1
GK3_clonotype242	1
GK3_clonotype244	1
GK3_clonotype26	3
GK3_clonotype272	1
GK3_clonotype280	1
GK3_clonotype283	1
GK3_clonotype288	1
GK3_clonotype3	6
GK3_clonotype309	1
GK3_clonotype313	1
GK3_clonotype318	1
GK3_clonotype351	1
GK3_clonotype376	1
GK3_clonotype391	1
GK3_clonotype392	1
GK3_clonotype393	1
GK3_clonotype4	10
GK3_clonotype401	1
GK3_clonotype416	1
GK3_clonotype418	1
GK3_clonotype453	1
GK3_clonotype467	1
GK3_clonotype474	1
GK3_clonotype496	1
GK3_clonotype499	1
GK3_clonotype5	8
GK3_clonotype506	1
GK3_clonotype55	2
GK3_clonotype551	1
GK3_clonotype56	2
GK3_clonotype596	1
GK3_clonotype6	11
GK3_clonotype618	1
GK3_clonotype632	1
GK3_clonotype65	2
GK3_clonotype66	2
GK3_clonotype678	1
GK3_clonotype7	7
GK3_clonotype722	1
GK3_clonotype741	1
GK3_clonotype750	1
GK3_clonotype8	8
GK3_clonotype803	1
GK3_clonotype811	1
GK3_clonotype819	1
GK3_clonotype841	1
GK3_clonotype860	1
GK3_clonotype9	5
GK3_None	5
OD1_clonotype1	64
OD1_clonotype111	2
OD1_clonotype112	2
OD1_clonotype16	5
OD1_clonotype165	1
OD1_clonotype2	51
OD1_clonotype206	1
OD1_clonotype265	1
OD1_clonotype28	4
OD1_clonotype285	1
OD1_clonotype3	49
OD1_clonotype301	1
OD1_clonotype306	1
OD1_clonotype323	1
OD1_clonotype339	1
OD1_clonotype347	1
OD1_clonotype357	1
OD1_clonotype359	1
OD1_clonotype371	1
OD1_clonotype374	1
OD1_clonotype395	1
OD1_clonotype4	22
OD1_clonotype444	1
OD1_clonotype448	1
OD1_clonotype453	1
OD1_clonotype481	1
OD1_clonotype489	1
OD1_clonotype493	1
OD1_clonotype5	25
OD1_clonotype516	1
OD1_clonotype522	1
OD1_clonotype523	1
OD1_clonotype53	3
OD1_clonotype587	1
OD1_clonotype595	1
OD1_clonotype6	30
OD1_clonotype7	18
OD1_clonotype8	16
OD1_clonotype88	2
OD1_clonotype9	12
OD1_None	27
OD2_clonotype1	143
OD2_clonotype10	14
OD2_clonotype11	14
OD2_clonotype14	11
OD2_clonotype153	1
OD2_clonotype16	7
OD2_clonotype173	2
OD2_clonotype174	1
OD2_clonotype175	2
OD2_clonotype176	2
OD2_clonotype177	2
OD2_clonotype178	2
OD2_clonotype179	2
OD2_clonotype180	2
OD2_clonotype181	2
OD2_clonotype183	2
OD2_clonotype184	2
OD2_clonotype185	2
OD2_clonotype186	2
OD2_clonotype187	2
OD2_clonotype188	2
OD2_clonotype189	1
OD2_clonotype2	130
OD2_clonotype3	58
OD2_clonotype380	1
OD2_clonotype382	1
OD2_clonotype398	1
OD2_clonotype4	42
OD2_clonotype409	1
OD2_clonotype437	1
OD2_clonotype439	1
OD2_clonotype44	5
OD2_clonotype444	1
OD2_clonotype487	1
OD2_clonotype490	1
OD2_clonotype5	30
OD2_clonotype505	1
OD2_clonotype539	1
OD2_clonotype541	1
OD2_clonotype543	1
OD2_clonotype546	1
OD2_clonotype55	3
OD2_clonotype556	1
OD2_clonotype6	1
OD2_clonotype61	4
OD2_clonotype610	1
OD2_clonotype617	1
OD2_clonotype618	1
OD2_clonotype62	4
OD2_clonotype623	1
OD2_clonotype624	1
OD2_clonotype63	4
OD2_clonotype649	1
OD2_clonotype68	1
OD2_clonotype7	21
OD2_clonotype703	1
OD2_clonotype715	1
OD2_clonotype75	1
OD2_clonotype790	1
OD2_clonotype799	1
OD2_clonotype8	22
OD2_clonotype800	1
OD2_clonotype823	1
OD2_clonotype824	1
OD2_clonotype828	1
OD2_clonotype836	1
OD2_clonotype889	1
OD2_clonotype890	1
OD2_clonotype893	1
OD2_clonotype899	1
OD2_clonotype9	19
OD2_clonotype924	1
OD2_clonotype929	1
OD2_clonotype934	1
OD2_None	104
OD4_clonotype12	6
OD4_clonotype122	2
OD4_clonotype123	1
OD4_clonotype124	2
OD4_clonotype125	2
OD4_clonotype127	2
OD4_clonotype128	2
OD4_clonotype13	5
OD4_clonotype130	2
OD4_clonotype131	2
OD4_clonotype133	2
OD4_clonotype134	2
OD4_clonotype136	1
OD4_clonotype137	2
OD4_clonotype149	1
OD4_clonotype158	1
OD4_clonotype17	6
OD4_clonotype238	1
OD4_clonotype268	1
OD4_clonotype269	1
OD4_clonotype270	1
OD4_clonotype3	6
OD4_clonotype305	1
OD4_clonotype306	1
OD4_clonotype308	1
OD4_clonotype312	1
OD4_clonotype313	1
OD4_clonotype322	1
OD4_clonotype323	1
OD4_clonotype325	1
OD4_clonotype337	1
OD4_clonotype338	1
OD4_clonotype343	1
OD4_clonotype352	1
OD4_clonotype355	1
OD4_clonotype356	1
OD4_clonotype359	1
OD4_clonotype369	1
OD4_clonotype371	1
OD4_clonotype374	1
OD4_clonotype375	1
OD4_clonotype38	3
OD4_clonotype381	1
OD4_clonotype382	1
OD4_clonotype387	1
OD4_clonotype39	1
OD4_clonotype40	4
OD4_clonotype400	1
OD4_clonotype401	1
OD4_clonotype403	1
OD4_clonotype404	1
OD4_clonotype408	1
OD4_clonotype41	4
OD4_clonotype414	1
OD4_clonotype416	1
OD4_clonotype426	1
OD4_clonotype429	1
OD4_clonotype430	1
OD4_clonotype433	1
OD4_clonotype434	1
OD4_clonotype441	1
OD4_clonotype445	1
OD4_clonotype449	1
OD4_clonotype450	1
OD4_clonotype451	1
OD4_clonotype465	1
OD4_clonotype466	1
OD4_clonotype468	1
OD4_clonotype470	1
OD4_clonotype471	1
OD4_clonotype488	1
OD4_clonotype490	1
OD4_clonotype498	1
OD4_clonotype500	1
OD4_clonotype502	1
OD4_clonotype503	1
OD4_clonotype505	1
OD4_clonotype507	1
OD4_clonotype512	1
OD4_clonotype531	1
OD4_clonotype533	1
OD4_clonotype536	1
OD4_clonotype537	1
OD4_clonotype542	1
OD4_clonotype546	1
OD4_clonotype551	1
OD4_clonotype553	1
OD4_clonotype561	1
OD4_clonotype565	1
OD4_clonotype569	1
OD4_clonotype570	1
OD4_clonotype572	1
OD4_clonotype573	1
OD4_clonotype574	1
OD4_clonotype577	1
OD4_clonotype578	1
OD4_clonotype580	1
OD4_clonotype6	13
OD4_clonotype600	1
OD4_clonotype610	1
OD4_clonotype611	1
OD4_clonotype617	1
OD4_clonotype625	1
OD4_clonotype626	1
OD4_clonotype627	1
OD4_clonotype628	1
OD4_clonotype629	1
OD4_clonotype639	1
OD4_clonotype647	1
OD4_clonotype65	3
OD4_clonotype650	1
OD4_clonotype659	1
OD4_clonotype66	2
OD4_clonotype661	1
OD4_clonotype662	1
OD4_clonotype668	1
OD4_clonotype67	2
OD4_clonotype671	1
OD4_clonotype673	1
OD4_clonotype674	1
OD4_clonotype678	1
OD4_clonotype68	3
OD4_clonotype680	1
OD4_clonotype69	3
OD4_clonotype690	1
OD4_clonotype691	1
OD4_clonotype692	1
OD4_clonotype693	1
OD4_clonotype694	1
OD4_clonotype696	1
OD4_clonotype7	15
OD4_clonotype703	1
OD4_clonotype704	1
OD4_clonotype705	1
OD4_clonotype707	1
OD4_clonotype708	1
OD4_clonotype711	1
OD4_clonotype715	1
OD4_clonotype722	1
OD4_clonotype728	1
OD4_clonotype734	1
OD4_clonotype735	1
OD4_clonotype736	1
OD4_clonotype743	1
OD4_clonotype745	1
OD4_clonotype9	8
OD4_None	6
VG1_clonotype1	28
VG1_clonotype107	2
VG1_clonotype11	1
VG1_clonotype113	3
VG1_clonotype115	1
VG1_clonotype13	4
VG1_clonotype135	1
VG1_clonotype14	1
VG1_clonotype15	7
VG1_clonotype150	1
VG1_clonotype158	2
VG1_clonotype159	2
VG1_clonotype166	2
VG1_clonotype170	1
VG1_clonotype178	1
VG1_clonotype18	8
VG1_clonotype181	2
VG1_clonotype188	1
VG1_clonotype192	1
VG1_clonotype193	1
VG1_clonotype2	22
VG1_clonotype201	1
VG1_clonotype214	1
VG1_clonotype216	1
VG1_clonotype217	1
VG1_clonotype218	1
VG1_clonotype219	1
VG1_clonotype220	1
VG1_clonotype221	1
VG1_clonotype235	1
VG1_clonotype237	1
VG1_clonotype239	1
VG1_clonotype24	7
VG1_clonotype246	1
VG1_clonotype247	1
VG1_clonotype252	1
VG1_clonotype254	1
VG1_clonotype256	1
VG1_clonotype257	1
VG1_clonotype26	7
VG1_clonotype262	1
VG1_clonotype263	1
VG1_clonotype270	1
VG1_clonotype275	1
VG1_clonotype281	1
VG1_clonotype283	1
VG1_clonotype284	1
VG1_clonotype288	1
VG1_clonotype289	1
VG1_clonotype293	1
VG1_clonotype3	23
VG1_clonotype302	1
VG1_clonotype305	1
VG1_clonotype309	1
VG1_clonotype310	1
VG1_clonotype311	1
VG1_clonotype314	1
VG1_clonotype316	1
VG1_clonotype320	1
VG1_clonotype321	1
VG1_clonotype327	1
VG1_clonotype328	1
VG1_clonotype335	1
VG1_clonotype338	1
VG1_clonotype350	1
VG1_clonotype359	1
VG1_clonotype379	1
VG1_clonotype388	1
VG1_clonotype391	1
VG1_clonotype394	1
VG1_clonotype395	1
VG1_clonotype399	1
VG1_clonotype400	1
VG1_clonotype406	1
VG1_clonotype414	1
VG1_clonotype417	1
VG1_clonotype419	1
VG1_clonotype422	1
VG1_clonotype427	1
VG1_clonotype429	1
VG1_clonotype430	1
VG1_clonotype431	1
VG1_clonotype432	1
VG1_clonotype434	1
VG1_clonotype435	1
VG1_clonotype436	1
VG1_clonotype455	1
VG1_clonotype459	1
VG1_clonotype461	1
VG1_clonotype464	1
VG1_clonotype469	1
VG1_clonotype473	1
VG1_clonotype486	1
VG1_clonotype489	1
VG1_clonotype492	1
VG1_clonotype494	1
VG1_clonotype503	1
VG1_clonotype519	1
VG1_clonotype521	1
VG1_clonotype522	1
VG1_clonotype524	1
VG1_clonotype526	1
VG1_clonotype527	1
VG1_clonotype532	1
VG1_clonotype547	1
VG1_clonotype556	1
VG1_clonotype557	1
VG1_clonotype564	1
VG1_clonotype568	1
VG1_clonotype570	1
VG1_clonotype573	1
VG1_clonotype579	1
VG1_clonotype580	1
VG1_clonotype589	1
VG1_clonotype600	1
VG1_clonotype601	1
VG1_clonotype604	1
VG1_clonotype607	1
VG1_clonotype608	1
VG1_clonotype609	1
VG1_clonotype610	1
VG1_clonotype616	1
VG1_clonotype617	1
VG1_clonotype620	1
VG1_clonotype621	1
VG1_clonotype623	1
VG1_clonotype628	1
VG1_clonotype631	1
VG1_clonotype633	1
VG1_clonotype636	1
VG1_clonotype643	1
VG1_clonotype644	1
VG1_clonotype649	1
VG1_clonotype65	3
VG1_clonotype655	1
VG1_clonotype667	1
VG1_clonotype669	1
VG1_clonotype671	1
VG1_clonotype674	1
VG1_clonotype675	1
VG1_clonotype679	1
VG1_clonotype680	1
VG1_clonotype688	1
VG1_clonotype695	1
VG1_clonotype697	1
VG1_clonotype698	1
VG1_clonotype73	4
VG1_clonotype8	14
VG1_clonotype83	4
VG1_clonotype85	1
VG1_clonotype9	1
VG1_clonotype92	2
VG1_clonotype93	3
VG1_clonotype96	3
VG1_clonotype99	3
VG1_None	25
VG2_clonotype10	4
VG2_clonotype108	1
VG2_clonotype112	1
VG2_clonotype120	1
VG2_clonotype13	2
VG2_clonotype14	3
VG2_clonotype15	3
VG2_clonotype153	1
VG2_clonotype159	1
VG2_clonotype16	2
VG2_clonotype160	1
VG2_clonotype171	1
VG2_clonotype19	2
VG2_clonotype240	1
VG2_clonotype25	1
VG2_clonotype26	2
VG2_clonotype262	1
VG2_clonotype266	1
VG2_clonotype274	1
VG2_clonotype276	1
VG2_clonotype282	1
VG2_clonotype295	1
VG2_clonotype3	11
VG2_clonotype310	1
VG2_clonotype330	1
VG2_clonotype36	2
VG2_clonotype370	1
VG2_clonotype373	1
VG2_clonotype387	1
VG2_clonotype393	1
VG2_clonotype4	8
VG2_clonotype40	2
VG2_clonotype418	1
VG2_clonotype425	1
VG2_clonotype438	1
VG2_clonotype445	1
VG2_clonotype479	1
VG2_clonotype48	2
VG2_clonotype482	1
VG2_clonotype5	3
VG2_clonotype50	1
VG2_clonotype51	1
VG2_clonotype515	1
VG2_clonotype52	1
VG2_clonotype526	1
VG2_clonotype53	2
VG2_clonotype542	1
VG2_clonotype553	1
VG2_clonotype558	1
VG2_clonotype562	1
VG2_clonotype599	1
VG2_clonotype611	1
VG2_clonotype616	1
VG2_clonotype63	1
VG2_clonotype665	1
VG2_clonotype669	1
VG2_clonotype675	1
VG2_clonotype697	1
VG2_clonotype7	5
VG2_clonotype71	1
VG2_clonotype8	1
VG2_clonotype94	1
VG2_None	42
