## Supplementary material for "Complement C3d enables protective immunity capable of distinguishing spontaneously transformed from non-transformed cells": Sup. Table 6.2

Gene	Log2 Fc	Adj P	negative log10 Adj P
Gm42047	0.80838676	3.19E-40	39.49620932
Gm42418	-0.5536121	1.53E-24	23.81530857
Gm47939	0.32600525	3.96E-22	21.40230481
Slpi	0.5070608	1.64E-17	16.78515615
Eef1b2	0.34434513	5.86E-14	13.23210238
Xist	-0.4934649	7.63E-14	13.11747546
Rpl39	0.40523379	8.23E-14	13.08460016
AY036118	-0.5890846	1.58E-13	12.80134291
Rps3a1	0.3433353	2.53E-13	12.59687948
Klra17	0.25064016	3.41E-13	12.46724562
Rpl38	0.41784915	5.67E-13	12.24641694
Rplp2	0.314348	1.53E-12	11.81530857
Rpl36a	0.30421334	2.55E-12	11.59345982
Trp53inp1	0.28016362	5.91E-12	11.22841252
Rps26	0.31638753	9.02E-12	11.04479346
Rpl30	0.41949135	2.16E-11	10.66554625
Rpl10	0.30479546	2.38E-11	10.62342304
Rps4x	0.30805979	5.18E-11	10.28567024
Rps3	0.25402308	9.7E-11	10.01322827
Srp9	0.32913916	4.2E-10	9.37675071
Rps16	0.27601029	6.77E-10	9.169411331
Rps29	0.31206753	9.73E-10	9.01188716
Lars2	-0.5637424	9.73E-10	9.01188716
Rpl23a	0.26070798	4.81E-09	8.317854924
Rpl11	0.31132204	5.63E-09	8.249491605
Rps27a	0.35765781	9.91E-09	8.003926346
Rpl41	0.43861403	9.96E-09	8.001740662
Cyp2b10	-0.3946652	1.14E-08	7.943095149
Rps2	0.25758886	1.44E-08	7.841637508
Rps15a	0.28088464	0.000000017	7.769551079
Sec61g	0.31151331	0.000000027	7.568636236
Rpl24	0.25086072	3.41E-08	7.467245621
Gm10076	0.36103327	5.97E-08	7.224025669
Ly6d	0.28650557	0.000000065	7.187086643
S100a8	0.28895304	9.04E-08	7.04383157
Cox5a	0.3041636	0.000000107	6.970616222
Atp5mpl	0.37620108	0.000000111	6.954677021
Rpl37	0.34730462	0.00000017	6.769551079
Rpl22	0.31397692	0.0000002	6.698970004
Uqcrh	0.28558467	0.00000023	6.638272164
Ifi27l2a	-0.2804525	0.000000261	6.583359493
Rps21	0.2604428	0.000000264	6.578396073
Hist1h2ap	0.31785206	0.000000508	6.294136288
Gsr	0.33477948	0.000000686	6.163675884
Fau	0.32972739	0.000000763	6.117475462
Atp5l	0.32613334	0.00000307	5.512861625
Rpl35	0.28666961	0.00000321	5.493494968
Cox6c	0.26431729	0.00000597	5.224025669
Rpl37a	0.30504293	0.00000975	5.010995384
Polr2l	0.31269028	0.0000134	4.872895202
Rpl35a	0.27910741	0.0000242	4.616184634
Pcbp2	0.28716018	0.0000264	4.578396073
1810037I17Rik	0.38918646	0.0000556	4.254925208
Ier3ip1	0.26207106	0.0000567	4.246416941
Pclaf	0.26468458	0.000153	3.815308569
H2afz	0.43803848	0.000324	3.48945499
Sem1	0.43425216	0.000611	3.21395879
Elane	0.69629251	0.00115231	2.938430669
mt-Nd4	0.2539597	0.00186969	2.728230395
Prtn3	0.45815364	0.0019447	2.711147386
mt-Co1	0.28755234	0.00333596	2.476779165
Hmgb2	0.39206288	0.00462331	2.335046985
Atp5md	0.25886841	0.00711008	2.148125513
Ifitm3	-0.439468	0.00936323	2.028574308
Gpx1	0.33747318	0.01333427	1.875030755
Hmgn2	0.31610151	0.01926984	1.715121891
Camp	0.61531506	0.03263166	1.486360833
Ltf	-0.6336014	0.03263166	1.486360833
Myh9	-0.3867021	0.04234579	1.373189761
Cox7c	0.25805484	0.06956364	1.157617701
Tmsb4x	0.25246028	0.0817592	1.087463367
Ly6g	-0.2705389	0.09589302	1.018213004
Hba-a2	0.31816755	0.14714803	0.832245548
Zfp36	-0.3071207	0.15550601	0.808252822
Lcn2	-0.7092696	0.22561378	0.646634378
Hba-a1	0.4609003	0.26852291	0.571018655
Lgals3	-0.2507964	0.29740108	0.526657459
Ifitm6	-0.2767555	0.42104322	0.375673322
Jun	-0.3672479	0.5745679	0.240658641
Fos	-0.4820357	0.59576121	0.224927777
Jchain	0.25566167	0.64005206	0.1937847
