## Supplementary material for "Complement C3d enables protective immunity capable of distinguishing spontaneously transformed from non-transformed cells": Sup. Table 8

gene	log2FC	pval	padj	neglog10padj
1110002J07Rik	1.597576789	2.58E-15	3.19E-13	12.4964419	Highlighted are the lncRN Nas also identified by Barczak et al.
1110013H19Rik	-8.175365467	4.41E-04	0.00396715	2.401521348
1500032F14Rik	4.753765526	0.00319698	0.018539811	1.73189469
1700012C14Rik	1.095539819	2.10E-07	6.13E-06	5.212547224
1700048O20Rik	0.527828245	0.001420967	0.009987121	2.000559699
1700063D05Rik	-1.620636036	8.06E-13	7.21E-11	10.14219875
1700086P04Rik	0.555468074	0.006455199	0.031726615	1.498576256
1700087I21Rik	3.43123196	0.01070276	0.046487073	1.332667802
1700096K18Rik	-7.5722458	0.007182074	0.034242704	1.465431948
1700110C19Rik	1.779484406	0.001136974	0.008426983	2.074327864
1810007D17Rik	0.720755298	1.05E-04	0.001270971	2.895864471
1810019N24Rik	0.746364494	7.26E-04	0.005940575	2.226171531
2310015D24Rik	0.674937235	0.007125604	0.034126079	1.466913605
2810403G07Rik	1.689403865	1.56E-06	3.49E-05	4.457608462
2900097C17Rik	1.060121244	0.002725517	0.016388573	1.785458871
4732414G09Rik	1.740229015	6.56E-11	4.27E-09	8.369778418
4732419C18Rik	8.991576419	4.28E-06	8.36E-05	4.077675625
4833445I07Rik	0.629970777	5.16E-04	0.004473471	2.349355409
4930412M03Rik	0.970562483	1.44E-09	7.24E-08	7.140557621
4930426I24Rik	2.542556992	1.77E-04	0.001905976	2.719882462
4930509G22Rik	4.181000916	3.25E-05	4.77E-04	3.321308612
4930532G15Rik	1.381063217	1.02E-07	3.28E-06	5.48416055
4930540M05Rik	-0.787479996	5.55E-07	1.40E-05	4.854403959
4930558J18Rik	1.57815773	4.50E-14	4.75E-12	11.32334883
4930563J15Rik	1.028702592	0.00183953	0.012233782	1.912439276
4930579C12Rik	0.848116328	2.79E-07	7.77E-06	5.10981159
4933408J17Rik	1.08885079	1.95E-09	9.50E-08	7.022376046
4933427D06Rik	-0.501509649	0.005375092	0.027459925	1.561300656
5830405F06Rik	-0.713176726	0.001487047	0.010367439	1.984328502
6530403H02Rik	1.130474572	1.28E-05	2.19E-04	3.659437142
8430423G03Rik	-2.901147894	4.53E-07	1.17E-05	4.931195895
8430426J06Rik	7.077173716	0.0077131	0.036091685	1.44259284
9330198N18Rik	-2.958221291	0.003757584	0.020932522	1.679178448
9430002A10Rik	1.352714714	1.94E-09	9.45E-08	7.024514318
9530052C20Rik	-0.542738051	0.004411065	0.023678296	1.625649552
9630014M24Rik	0.624985478	0.002486641	0.015272571	1.816087836
9930111H07Rik	1.478576306	1.59E-08	6.33E-07	6.198337275
A330094K24Rik	-0.773757571	0.002357827	0.014661051	1.833834907
A330102I10Rik	1.350228882	5.84E-05	7.77E-04	3.109416703
A630091E08Rik	0.680619597	8.40E-04	0.006656661	2.176743558
A730063M14Rik	1.77125822	1.98E-06	4.29E-05	4.367385464
A930003O13Rik	1.3794585	1.11E-11	8.29E-10	9.081307555
A930038B10Rik	1.091685934	1.39E-06	3.15E-05	4.501950931
AU020206	1.407051569	1.86E-06	4.07E-05	4.390354259
B230303O12Rik	0.88965002	2.09E-04	0.00217274	2.662992223
B230312C02Rik	0.608035107	0.004057285	0.02216554	1.654321692
Bvht	3.694134942	0.004262049	0.023084019	1.636688577
C030034L19Rik	1.017742547	1.77E-06	3.89E-05	4.409495349
C230035I16Rik	0.640745087	2.71E-04	0.002669933	2.5734996
C430042M11Rik	1.614444028	9.46E-13	8.30E-11	10.08103693
Dalir	-0.576214589	0.005008196	0.025978141	1.585391933
E130018N17Rik	1.058209785	1.77E-07	5.25E-06	5.279584418
E330013P04Rik	-6.959611752	0.004751675	0.02486154	1.604471966
E330017L17Rik	0.514757868	0.010326235	0.045277322	1.344119263
Etos1	-2.232438344	0.006235829	0.030933641	1.509568962
F730035P03Rik	-0.822096378	4.94E-04	0.004327421	2.363770844
F730311O21Rik	2.026030225	3.63E-09	1.65E-07	6.781444984
F930017D23Rik	0.593439209	0.006886452	0.033291322	1.47766896
Gm10075	4.200272664	0.004101327	0.022362072	1.65048796
Gm10076	0.608611754	0.005339655	0.027329251	1.563372264
Gm10110	1.18964537	4.82E-04	0.004246901	2.371927846
Gm10123	0.886104585	0.002486198	0.015272571	1.816087836
Gm10130	-1.029121533	6.06E-04	0.005105368	2.291972966
Gm10146	1.715799996	0.001123582	0.008359018	2.077844725
Gm10163	0.73441316	0.001283739	0.00916201	2.038009261
Gm10177	1.167049087	5.35E-04	0.004604636	2.336804669
Gm10221	2.652536351	3.49E-04	0.003277028	2.484519825
Gm10275	1.103118535	2.41E-08	9.16E-07	6.038217815
Gm10384	1.740754084	0.002566763	0.015610061	1.806595389
Gm10503	0.943726072	0.007139808	0.03417049	1.466348793
Gm10522	-1.268458121	3.69E-04	0.003417619	2.466276371
Gm10557	-1.514253614	1.94E-05	3.11E-04	3.507360647
Gm10575	-6.380433165	0.007381501	0.034845914	1.457848137
Gm10605	0.809574519	0.002583938	0.015700738	1.804079935
Gm10767	-2.496724937	3.85E-04	0.003538899	2.451131795
Gm10785	-2.254966347	0.002948567	0.017390273	1.759693606
Gm10840	-6.959611752	0.009872835	0.043732022	1.359200442
Gm10856	-0.654231928	0.009018466	0.040875064	1.388541559
Gm10874	0.679084745	0.00494617	0.02575034	1.58921703
Gm10925	1.469575952	0.004860103	0.025371383	1.595655851
Gm11110	3.250090652	2.23E-06	4.76E-05	4.322833173
Gm11290	1.30582377	7.54E-05	9.59E-04	3.018050278
Gm11335	1.04575084	1.57E-06	3.49E-05	4.457054068
Gm11425	2.613354629	0.002494292	0.015296852	1.81539794
Gm11427	-1.098301247	4.22E-05	5.90E-04	3.228905684
Gm11497	0.705779145	0.002621899	0.01587572	1.799266561
Gm11755	1.028097654	0.00273171	0.016411571	1.784849837
Gm11847	1.7193566	0.01154888	0.049025259	1.309580101
Gm11914	1.255437062	0.006816067	0.033066394	1.480613168
Gm11959	0.626414969	0.005961142	0.029881169	1.524602416
Gm12034	6.634819441	0.010987846	0.047383803	1.324370088
Gm12063	1.1045849	9.88E-05	0.001202234	2.920010894
Gm12160	0.746485379	1.18E-04	0.001400135	2.853829977
Gm12248	-4.757019933	0.00719111	0.034250629	1.465331444
Gm12462	-3.765447588	0.00375233	0.02091166	1.679611496
Gm12524	1.351294996	2.94E-04	0.002836168	2.547268108
Gm12592	6.696090519	0.009239784	0.041574324	1.381174802
Gm12606	-0.659403998	0.001472527	0.010292098	1.987496074
Gm12762	0.681161992	0.006705289	0.03268917	1.485596109
Gm12829	0.804865133	1.45E-04	0.001638114	2.785655992
Gm12918	0.79983375	0.002743519	0.016468246	1.783352659
Gm13203	2.138328744	5.96E-04	0.005040721	2.297507336
Gm13264	0.844499116	7.96E-06	1.44E-04	3.840155248
Gm13394	0.739078144	1.01E-04	0.001223396	2.912433108
Gm13398	-7.691933462	8.52E-04	0.006711365	2.173189166
Gm13412	0.71227911	0.00126064	0.009043099	2.043682716
Gm13456	0.966963136	2.73E-05	4.15E-04	3.381906654
Gm13479	1.33615588	4.17E-05	5.85E-04	3.232852004
Gm13483	0.579771459	0.006813387	0.033064966	1.480631925
Gm13605	0.784226529	0.005478649	0.027927207	1.553972495
Gm13708	0.718944346	6.56E-05	8.52E-04	3.069364444
Gm13832	-0.53227127	0.011418137	0.048693961	1.312524898
Gm13841	1.079422779	0.002337581	0.01456129	1.836800155
Gm14120	-0.827741394	2.16E-04	0.002235048	2.650713211
Gm14296	-1.003476274	4.26E-04	0.003847815	2.414785837
Gm14321	1.050399903	6.24E-07	1.56E-05	4.808046364
Gm14335	-6.959611752	0.004751675	0.02486154	1.604471966
Gm15232	0.963295712	3.10E-04	0.002964659	2.528025236
Gm15326	-1.214834484	1.28E-10	7.81E-09	8.107513964
Gm15387	0.870611274	1.01E-06	2.38E-05	4.622965448
Gm15389	-1.102631624	0.002487027	0.015272571	1.816087836
Gm15406	1.995704571	4.83E-29	3.72E-26	25.4295499
Gm15429	1.82026114	0.009725098	0.043229588	1.364218908
Gm15443	-7.051996534	0.003934889	0.021633307	1.664877082
Gm15500	0.594565138	2.16E-04	0.002232002	2.65130542
Gm15501	0.626831972	0.011725659	0.049623706	1.304310804
Gm15754	-2.073992046	6.30E-04	0.005282381	2.277170307
Gm15760	-1.886411909	0.003634765	0.02043726	1.68957734
Gm15767	0.734427631	0.008746836	0.039904922	1.398973538
Gm15772	0.69964597	0.010323777	0.045277322	1.344119263
Gm15880	1.369129156	0.005724146	0.028944425	1.538435078
Gm15892	1.2058771	0.011357483	0.048494982	1.314303197
Gm15987	1.696427581	3.50E-04	0.003283866	2.483614519
Gm16042	1.537909657	6.39E-05	8.35E-04	3.078329587
Gm16153	5.172396567	9.20E-09	3.88E-07	6.4116636
Gm16185	3.872474848	1.45E-04	0.001642059	2.784611356
Gm16199	8.074234907	4.50E-04	0.00403591	2.394058482
Gm1627	-7.220713022	0.002760646	0.0165281	1.781777061
Gm16316	-7.051996534	0.001111828	0.008302771	2.080776955
Gm16439	2.967894243	0.009976837	0.04408	1.355758418
Gm16531	-8.367386598	1.58E-04	0.001747113	2.75767898
Gm16534	4.225951753	1.73E-05	2.83E-04	3.548963539
Gm16576	3.409865118	1.25E-06	2.87E-05	4.542759445
Gm16754	2.870178478	4.45E-05	6.19E-04	3.208266341
Gm17300	0.871521491	2.16E-05	3.39E-04	3.469368964
Gm17344	9.654641032	2.20E-07	6.41E-06	5.193399021
Gm17382	-2.163357081	0.008528285	0.039165685	1.407094279
Gm17508	1.210136697	1.75E-06	3.86E-05	4.413396037
Gm17767	-8.000922553	4.07E-04	0.003704834	2.431231279
Gm18014	-7.220713022	0.002760646	0.0165281	1.781777061
Gm18537	8.275470985	5.04E-05	6.86E-04	3.163471949
Gm19325	-1.676736294	0.004894093	0.025519988	1.593119539
Gm19510	2.619951557	0.002336147	0.01456129	1.836800155
Gm19585	0.717097045	1.76E-04	0.001905976	2.719882462
Gm19680	1.692381368	7.24E-06	1.34E-04	3.873126962
Gm2011	4.013392222	3.52E-05	5.11E-04	3.291996689
Gm20186	-1.710100593	0.005266673	0.027045603	1.567903328
Gm20219	-4.307140254	0.005390696	0.027529496	1.56020174
Gm20402	-2.176855259	6.52E-04	0.005437914	2.264567638
Gm20465	0.569605342	0.009416399	0.042182059	1.37487223
Gm20539	-2.42779934	7.66E-05	9.73E-04	3.011715117
Gm20546	7.131381922	0.008663879	0.039643897	1.401823656
Gm20618	8.481486774	1.72E-04	0.001879188	2.726029784
Gm20632	-1.68664946	3.02E-04	0.002896443	2.538135048
Gm20667	2.13441171	0.001820893	0.012127619	1.916224452
Gm20708	-7.508459993	4.87E-04	0.0042822	2.368333103
Gm2109	1.072494483	3.27E-06	6.67E-05	4.175851169
Gm21092	-1.626450297	0.007214761	0.034315917	1.464504391
Gm21596	0.866216545	7.82E-06	1.43E-04	3.844500874
Gm21811	-1.326285544	0.003583147	0.020229091	1.694023628
Gm21817	-0.5315699	0.00238671	0.014814059	1.829325922
Gm2415	2.257701115	0.004181291	0.022690951	1.644147298
Gm2436	-9.550802739	3.91E-07	1.03E-05	4.985145528
Gm2446	8.239822239	2.36E-05	3.65E-04	3.4372926
Gm2453	1.071350554	3.54E-10	2.03E-08	7.692513581
Gm2629	3.076226616	1.53E-08	6.13E-07	6.21226185
Gm26535	-0.65694016	6.99E-04	0.00576092	2.23950814
Gm26558	-2.484667895	6.92E-04	0.005709194	2.24342517
Gm26608	-0.4334877	0.004207345	0.022814479	1.641789443
Gm26634	7.979404505	0.002641155	0.015965613	1.796814393
Gm26660	1.260487357	3.57E-07	9.63E-06	5.016422529
Gm26665	8.039031381	0.006219625	0.030875359	1.51038798
Gm26737	-2.751997031	0.010499303	0.045791691	1.339213314
Gm26747	0.461187597	0.006340501	0.031329534	1.504046058
Gm26766	-7.051996534	0.003934889	0.021633307	1.664877082
Gm26803	1.817834907	2.44E-06	5.15E-05	4.288385185
Gm26813	-0.803215225	5.24E-07	1.32E-05	4.877879111
Gm26876	1.393384977	7.03E-10	3.82E-08	7.417590419
Gm26887	0.736767597	1.01E-04	0.001227171	2.911094954
Gm26947	1.983212268	0.009458746	0.042339587	1.373253382
Gm27010	-6.959611752	0.004751675	0.02486154	1.604471966
Gm27017	-7.905095594	0.007737343	0.036180694	1.441523109
Gm27029	-2.880301235	6.28E-04	0.005268785	2.278289503
Gm27048	-1.061047368	1.22E-05	2.09E-04	3.679825757
Gm27167	2.154879577	4.06E-12	3.21E-10	9.493126258
Gm27194	-0.88330275	1.59E-05	2.66E-04	3.575727168
Gm2788	1.54102694	1.64E-04	0.001799923	2.744746065
Gm28036	-0.689304653	0.00353398	0.020000391	1.698961514
Gm28053	-2.053114494	0.011242524	0.048167351	1.317247241
Gm28068	-1.129337511	5.72E-08	1.98E-06	5.703837033
Gm28183	5.712022042	4.56E-10	2.57E-08	7.590105977
Gm28437	1.149768836	4.63E-04	0.004116112	2.38551284
Gm28557	-1.819048433	0.002801529	0.016718443	1.776804165
Gm28661	1.716434967	0.010475584	0.045744044	1.339665441
Gm28778	-8.471418441	0.004154972	0.022565795	1.646549352
Gm28914	-7.220713022	0.002760646	0.0165281	1.781777061
Gm28935	-2.269617957	1.73E-04	0.001879188	2.726029784
Gm29094	-7.905095594	5.15E-04	0.004473471	2.349355409
Gm29264	0.648004269	0.001607862	0.011048568	1.956694014
Gm29367	-0.89071262	8.14E-04	0.006506645	2.186642886
Gm29395	7.085240551	0.00293435	0.01732116	1.761423019
Gm29442	-6.860903773	0.011568253	0.049092464	1.308985173
Gm29562	-1.7950942	2.77E-05	4.20E-04	3.37659176
Gm29609	-3.740766794	2.32E-04	0.002372877	2.624724802
Gm29638	1.564967932	0.002077169	0.013440507	1.87158435
Gm29642	-0.803627821	6.21E-05	8.17E-04	3.087725166
Gm29811	-0.440776449	0.004990491	0.025915399	1.5864421
Gm29946	5.975822685	5.98E-09	2.59E-07	6.586745848
Gm30420	4.115159998	2.04E-05	3.22E-04	3.491587374
Gm30531	-1.694723591	0.002151191	0.013758887	1.861416692
Gm30948	-0.579549318	1.70E-04	0.001853432	2.732023442
Gm31371	-7.1388197	0.0032842	0.018879721	1.724004421
Gm31583	-1.219095902	0.001145116	0.008460182	2.072620278
Gm31793	2.658799771	2.02E-04	0.002116189	2.674445549
Gm31925	-0.649552354	0.008078315	0.03750936	1.425860347
Gm32391	-3.215195156	0.001664788	0.011344132	1.945228734
Gm32548	-1.084619123	0.006346698	0.031337812	1.503931323
Gm32742	2.186037054	1.29E-09	6.59E-08	7.181007493
Gm32914	2.462628878	3.99E-09	1.78E-07	6.748968378
Gm33104	1.100250752	5.18E-04	0.004483377	2.348394706
Gm33326	3.255165582	1.27E-04	0.001485843	2.828027023
Gm33370	0.668337318	9.97E-05	0.001210569	2.917010508
Gm34059	-4.915972549	0.005269558	0.027049696	1.567837614
Gm34095	1.706569942	0.003857584	0.021369348	1.670208719
Gm34350	0.678650333	0.001060455	0.007970669	2.098505247
Gm34376	-2.357109435	2.42E-39	8.38E-36	35.07657513
Gm3448	-1.549331098	5.11E-05	6.92E-04	3.159719114
Gm34759	-2.973658264	0.004498978	0.023983015	1.620096227
Gm34804	-2.585778893	0.002543578	0.015521377	1.809069749
Gm35202	0.597180276	7.61E-04	0.006133279	2.212307275
Gm35585	1.208173912	0.00650574	0.031929731	1.495804742
Gm36120	9.590793866	9.59E-10	5.10E-08	7.292849269
Gm36210	3.302705756	0.00242217	0.015000567	1.823892319
Gm36527	-7.1388197	0.004493256	0.02397095	1.620314762
Gm36660	-2.392770377	0.006943778	0.03349835	1.47497659
Gm36738	4.243489154	0.003016075	0.017698054	1.752074481
Gm36972	-0.439777019	0.005206573	0.026786599	1.572082419
Gm37053	-5.454550762	0.002491108	0.01529086	1.815568085
Gm37120	7.11752641	0.002527065	0.015436371	1.811454795
Gm37170	-2.024394895	7.81E-06	1.43E-04	3.844500874
Gm37352	-7.371748576	2.93E-04	0.002832999	2.547753533
Gm37499	7.983845429	7.63E-04	0.006147888	2.211274085
Gm37502	1.976416365	6.29E-20	1.48E-17	16.83071833
Gm37552	0.958550309	4.67E-07	1.21E-05	4.918830225
Gm37653	-6.516361556	0.008125866	0.037704889	1.423602335
Gm37748	-0.949076214	0.006769959	0.032924854	1.482476147
Gm37893	7.652852292	5.40E-04	0.004636776	2.333783838
Gm38025	10.02800369	3.14E-13	3.02E-11	10.51966643
Gm38067	-4.546391934	0.003905071	0.021554873	1.666454522
Gm38235	-6.380433165	0.005151993	0.026564966	1.575690731
Gm3830	-0.999637737	5.04E-04	0.004397201	2.356823719
Gm38394	1.478527678	5.16E-08	1.81E-06	5.742967012
Gm38414	-0.924835342	0.002070377	0.013415347	1.872398104
Gm38811	0.62310166	0.006919177	0.033402924	1.476215518
Gm38973	1.008370298	0.002482693	0.015272571	1.816087836
Gm39321	0.75870116	4.58E-05	6.33E-04	3.198846766
Gm40123	-2.659403744	5.53E-04	0.004727771	2.325343534
Gm4013	1.702804305	8.50E-04	0.006711365	2.173189166
Gm40634	-0.787970563	4.91E-04	0.004307892	2.365735222
Gm4070	1.179988192	3.59E-12	2.86E-10	9.544239564
Gm4107	0.809684211	2.14E-07	6.23E-06	5.205238049
Gm41183	-8.367386598	0.00247149	0.01523115	1.817267304
Gm41349	8.171681824	0.003692132	0.020646139	1.685161146
Gm41409	-1.839814053	1.53E-09	7.62E-08	7.11819678
Gm41611	-7.1388197	0.0032842	0.018879721	1.724004421
Gm4202	-1.139682157	0.003869921	0.021412019	1.669342375
Gm4204	0.713472072	5.48E-04	0.00469622	2.32825155
Gm42047	1.272157524	5.68E-07	1.43E-05	4.844707297
Gm42067	-2.146710851	0.010161389	0.044721426	1.34948436
Gm42427	0.943130893	1.75E-04	0.001893474	2.722740748
Gm42548	-6.754943011	0.001757541	0.011819271	1.927409306
Gm42577	-6.230352901	0.006592296	0.032229001	1.491753161
Gm42600	3.323310248	0.00959052	0.042809857	1.368456226
Gm42715	-1.309793531	0.001638696	0.011210424	1.950377942
Gm42849	-2.017665851	0.006368571	0.031426546	1.502703353
Gm42851	0.919919663	4.81E-05	6.59E-04	3.18137881
Gm42893	2.586972644	0.003245357	0.018741938	1.727185496
Gm42923	-7.508459993	0.001289596	0.009194342	2.036479328
Gm42997	-7.633330454	0.002579697	0.015681842	1.804602934
Gm4319	-6.959611752	0.004751675	0.02486154	1.604471966
Gm43302	-6.959611752	0.001272759	0.009094174	2.04123676
Gm43311	-4.561721515	0.010542058	0.045918581	1.338011537
Gm4332	1.764444146	3.21E-06	6.58E-05	4.181901594
Gm43388	-0.449701244	0.006775361	0.032926546	1.482453819
Gm43430	-6.959611752	0.004751675	0.02486154	1.604471966
Gm43511	-8.175365467	1.69E-05	2.76E-04	3.558323367
Gm43549	3.246123354	1.01E-07	3.25E-06	5.487555601
Gm43625	1.311737387	5.07E-06	9.75E-05	4.010792225
Gm43634	2.539821329	0.007402715	0.034910389	1.457045316
Gm4366	0.558659843	9.54E-04	0.007365601	2.132791793
Gm43667	-3.229011214	0.005332119	0.027300765	1.563825188
Gm43672	2.265894385	0.004417576	0.023685725	1.625513324
Gm43689	-0.4624597	0.008854675	0.04026437	1.395079096
Gm43714	-4.459198014	0.010631862	0.046237091	1.335009498
Gm43737	-0.780026285	0.011327672	0.04840975	1.315067158
Gm43848	3.663422318	1.12E-05	1.94E-04	3.712377385
Gm43857	7.385232187	0.003279921	0.018879721	1.724004421
Gm43909	7.916681655	1.30E-06	2.95E-05	4.530641242
Gm43951	-2.72158611	3.22E-08	1.20E-06	5.919556337
Gm43980	3.237350825	0.003177162	0.018455769	1.733867851
Gm44183	-7.051996534	0.00165934	0.011312567	1.946438843
Gm4419	7.293581778	0.009985515	0.044104282	1.355519243
Gm44250	1.604019731	4.44E-06	8.61E-05	4.064851174
Gm44503	-6.959611752	0.004751675	0.02486154	1.604471966
Gm44622	0.43545274	0.007318173	0.034653185	1.460256843
Gm44729	4.394670902	5.84E-08	2.01E-06	5.695959448
Gm44751	1.279360754	0.009764817	0.043369217	1.362818421
Gm44775	-6.754943011	0.009163074	0.041341213	1.383616781
Gm44983	-7.220713022	0.002760646	0.0165281	1.781777061
Gm45062	-11.41230013	0.003526601	0.019966784	1.699691875
Gm45193	-2.386457171	6.22E-04	0.005228231	2.281645192
Gm45322	-2.736510716	2.19E-05	3.43E-04	3.464302229
Gm45351	-4.066856492	0.010585886	0.046066052	1.336619011
Gm45767	-2.362613265	0.006770365	0.032924854	1.482476147
Gm47221	0.727197165	0.003170225	0.018428945	1.734499525
Gm47283	0.574142557	0.001199777	0.008729086	2.059031224
Gm47414	0.592818484	0.008100264	0.037598679	1.424827413
Gm47770	3.046897876	0.001506972	0.010479384	1.979664237
Gm48483	-1.756937359	0.008371579	0.038638058	1.412984705
Gm48653	0.751462126	7.26E-04	0.005940575	2.226171531
Gm48764	0.973535424	6.06E-04	0.005105368	2.291972966
Gm48799	0.831508075	0.009619969	0.042899863	1.367544092
Gm48819	-7.298206383	0.002335587	0.01456129	1.836800155
Gm50134	-1.283631616	6.74E-07	1.66E-05	4.779363181
Gm50217	0.925986072	4.72E-07	1.21E-05	4.917534781
Gm50276	5.525568832	9.57E-06	1.70E-04	3.769895764
Gm50298	1.536621794	3.50E-13	3.32E-11	10.4786766
Gm50431	3.717486324	4.53E-04	0.004053111	2.392211489
Gm50475	2.893981002	3.02E-05	4.51E-04	3.345986912
Gm5084	-0.637536928	0.005933774	0.029776286	1.526129478
Gm536	3.722589601	2.99E-07	8.26E-06	5.083255634
Gm5468	1.003002422	0.0029329	0.017319982	1.76145256
Gm7160	0.863270409	3.60E-07	9.66E-06	5.015067696
Gm7932	-7.5722458	0.001672109	0.011369926	1.944242352
Gm8013	-0.566694824	0.00550968	0.028064743	1.551838929
Gm805	-0.72402978	0.001138205	0.008427094	2.074322178
Gm816	0.814632951	0.00513682	0.026526202	1.576324924
Gm9465	1.312371131	0.011516481	0.048940045	1.310335633
Gm9484	0.467409689	0.011547754	0.049025259	1.309580101
Ino80dos	0.604929266	0.001238914	0.008910921	2.050077427
Jpx	0.703689095	9.02E-05	0.001119942	2.950804561
Malat1	0.794513074	4.73E-04	0.004187578	2.378037047
Mkln1os	-1.557104221	0.004953129	0.025759989	1.58905433
Platr7	-0.746253648	0.004041178	0.022092292	1.655759225
Pldi	0.570695579	0.002544047	0.015521377	1.809069749
Rps18-ps4	1.449915114	1.71E-07	5.10E-06	5.292048221
Slmapos2	1.656624615	4.80E-05	6.57E-04	3.182458511
Trp53cor1	-0.775975307	0.003359356	0.019232001	1.715975535
Xist	0.532204749	0.00247634	0.015247478	1.816801996
